# MOB rules: Antibiotic Exposure Reprograms Metabolism to Mobilize *Bacillus subtilis* in Competitive Interactions

**DOI:** 10.1101/2024.03.20.585991

**Authors:** Yongjin Liu, Sandra LaBonte, Courtney Brake, Carol LaFayette, Adam P. Rosebrock, Amy A. Caudy, Paul D. Straight

## Abstract

Antibiotics have dose-dependent effects on exposed bacteria. The medicinal use of antibiotics relies on their growth-inhibitory activities at sufficient concentrations. At subinhibitory concentrations, exposure effects vary widely among different antibiotics and bacteria. *Bacillus subtilis* responds to bacteriostatic translation inhibitors by mobilizing a population of cells (MOB-Mobilized *Bacillus*) to spread across a surface. How *B.* subtilis regulates the antibiotic-induced mobilization is not known. In this study, we used chloramphenicol to identify regulatory functions that *B. subtilis* requires to coordinate cell mobilization following subinhibitory exposure. We measured changes in gene expression and metabolism and mapped the results to a network of regulatory proteins that direct the mobile response. Our data reveal that several transcriptional regulators coordinately control the reprogramming of metabolism to support mobilization. The network regulates changes in glycolysis, nucleotide metabolism, and amino acid metabolism that are signature features of the mobilized population. Among the hundreds of genes with changing expression, we identified two, *pdhA* and *pucA*, where the magnitudes of their changes in expression, and in the abundance of associated metabolites, reveal hallmark metabolic features of the mobilized population. Using reporters of *pdhA* and *pucA* expression, we visualized the separation of major branches of metabolism in different regions of the mobilized population. Our results reveal a regulated response to chloramphenicol exposure that enables a population of bacteria in different metabolic states to mount a coordinated mobile response.
