## Supplementary material for "MOB rules: Antibiotic Exposure Reprograms Metabolism to Mobilize *Bacillus subtilis* in Competitive Interactions": Tables S5 and S6

### Sheet: Table S5
Table S5. Bacterial strains used in this study
Strain	Genotype	Source
PDS0066	B. subtilis NCIB 3610 wild type	Laboratory collection
PDS0252	Streptomyces venezuelae ATCC 10712	John Innes Center
PDS0368	B. subtilis NCIB 3610 ΔscoC::kan	Laboratory collection
PDS0972	B. subtilis NCIB 3610 ΔcodY	This study*
PDS0973	B. subtilis NCIB 3610 ΔpurR	This study*
PDS0974	B. subtilis NCIB 3610 ΔpyrR	This study*
PDS0975	B. subtilis NCIB 3610 ΔtnrA	This study*
PDS0976	B. subtilis NCIB 3610 ΔsigB	This study*
PDS0977	B. subtilis NCIB 3610 ΔpdhA	This study*
PDS0978	B. subtilis NCIB 3610 ΔpucM	This study*
PDS0979	B. subtilis NCIB 3610 ΔpurH	This study*
PDS0981	B. subtilis NCIB 3610 amyE::PpdhA-luxABCDE-kan	This study
PDS0982	B. subtilis NCIB 3610 amyE::PpucA-luxABCDE-kan	This study
PDS0983	B. subtilis NCIB 3610 ΔcodY amyE::PpdhA-luxABCDE-kan	This study
PDS0984	B. subtilis NCIB 3610 ΔcodY amyE::PpucA-luxABCDE-kan	This study
PDS1060	B. subtilis NCIB 3610 ΔabrB	This study*
PDS1087	B. subtilis NCIB 3610 ΔpurD	This study*
PDS1107	B. subtilis NCIB 3610 ΔglnR	This study*
PDS1110	B. subtilis NCIB 3610 ΔpucR	This study*
* Each of these strains was constructed by transducing SPP1 phage lysate of the corresponding B. subtilis 168 strain (ordered from BGSC) to B. subtilis NCIB 3610 wild type strain, followed by loop-out of the erm resistance cassette.

### Sheet: Table S6
Table S6. Primers used in this study
Primer	Sequence(5’-3’)
lux-For	AGGAGGCTAGCCTATGAAATTTGGAAACTTTTTGC
lux-Rev (overhang paired with kan cassette)	CACCTCAAATGGTTCGCTGTCAACTATCAAACGCTTC
amyE-back-For	ATCCGTTTAGGCTGGGC
amyE-front-Rev (overhang)	CATAGGCTAGCCTCCTGGATCCCTCGAGGTCGACGAATTCTGTACTATTTCGATCAGACC
PpdhA-For	CTCGATCAGCTCTTTTTTTGAATG
PpdhA-Rev (overhang)	ATTTCATAGGCTAGCCTCCTACTAAGTCACCTCTTCCTTTC
kan-For-new	CAGCGAACCATTTGAGGTGA
kan-Rev-new	CGATACAAATTCCTCGTAGGCG
PpucA-For	AGAAAAGCTTGCGGAACTCC
PpucA-Rev	ATTTCATAGGCTAGCCTCCTTGCCGCATCCTCCTCTCG
